# The discriminatory power of the T cell receptor

**DOI:** 10.1101/2020.11.16.384495

**Authors:** Johannes Pettmann, Anna Huhn, Enas Abu-Shah, Mikhail Kutuzov, Daniel B. Wilson, Michael L. Dustin, Simon J. Davis, P. Anton van der Merwe, Omer Dushek

**Author notes:** Corresponding author: Omer Dushek. These authors contributed equally (Johannes Pettmann, Anna Huhn, Enas Abu-Shah).

## Abstract

T cells use their T-cell receptors (TCRs) to discriminate between lower-affinity self and higher affinity non-self pMHC antigens. Although the discriminatory power of the TCR is widely believed to be near-perfect, technical difficulties have hampered efforts to precisely quantify it. Here, we describe a method for measuring very low TCR/pMHC affinities, and use it to measure the discriminatory power of the TCR, and the factors affecting it. We find that TCR discrimination, although enhanced compared with conventional cell-surface receptors, is imperfect: primary human T cells can respond to pMHC with affinities as low as K_D_ ~1 mM. The kinetic proofreading mechanism fit our data, providing the first estimates of both the time delay (2.8 s) and number of biochemical steps (2.67) that are consistent with the extraordinary sensitivity of antigen recognition. Our findings explain why self pMHC frequently induce autoimmune diseases and anti-tumour responses, and suggest ways to modify TCR discrimination.
