## Supplementary material for "The discriminatory power of the T cell receptor": Source data: 200122 1G4 CD69 Pos.csv

	9V	6V	3Y	6T	4A	4D	5Y	5F
10	85.7	84.7	81.7	85.2	76.8	91.4	50.3	71.4
2	86.8	84.3	82.6	81.8	75.7	83.7	46.6	65.6
0.3	84.3	82.4	81.3	79.5	71.6	81.5	45	55.6
0.05	85	82.5	79.8	77.3	65.4	78.8	42	47.2
0.008	82.8	80.7	75.3	72.2	51.2	74.9	42.2	41.9
0.001	77.8	72.7	61.1	55.1	41.8	61	41.3	42.6
0.0002	59.5	52.8	43.8	42.5	41.4	44.2	42	40.9
0.00004	45.6	43.4	41.1	41.3	40.9	41.6	41.2	41.6
0.000006	43.6	42.9	41.9	41.5	41	41.8	41.3	42.2
0.000001	43.3	40.4	42.3	41.2	42.1	41	41.6	42.3
0.0000002	43.1	41.8	42.1	42.2	41.9	42	41.3	41.2
0.00E+00	42.6	41.5	41.5	40.4	40.9	41.1	41.3	40.6
