## Supplementary material for "The discriminatory power of the T cell receptor": Source data: 200130 1G4 CD69 Pos.csv

	9V	6V	3Y	6T	4D	4A	5Y	5F
10	72.4	72.9	71	70	75.6	62.2	55.4	62
2	73.4	71	70.8	72.3	69.6	61.7	55.1	59.3
0.3	74.2	72.4	70.7	67.6	69.2		54.6	56.7
0.05		69.4	68.5	64	66.5	56.9	53	55
0.008	69.9	68.2	66.1	59.4	61.3	54.4		54.8
0.001	65.8	62						54.3
0.0002	59.3	56.9	56.1	53.1	54.5		53.6	54.5
0.00004	55.7	56.7	55.4	54.1	54.4		52.6	55.2
0.000006	55.3	56.6	55.2	55.4	54.8	56.1	55.3	55.3
0.000001	55.7	55.8	56	56	55.3	55.9	55.2	55.2
0.0000002	54	54.7	54.2	54.9	55	55.1	54.8	55.3
0.00E+00	52.4	52.9	55.9	54	54.9	54.3	55.3	54.9
