## Supplementary material for "The discriminatory power of the T cell receptor": Source data: 200220 1G4 CD69 Pos.csv

	9V	6V	3Y	6T	4D	4A	5Y	5F
10	90.4	89.5	87.9	85.7	85.8	78	33.9	70.8
2	90.9	91.1	89.5	87.6	87.9	77.3	33.7	68.3
0.4	90.6	90.3	89.4	86.2	87.5	71	31.7	51
0.08	90.8	90.2	87.4	83.8	86	49.6	32.9	35.4
0.02	88.3	85.8	77.1	73.8	77.3	32.7	30.6	32.3
0.003	86.4	77	48.7	40.2	45.5	31.6	30.8	30.5
0.0006	60.6	40.5	32.3	30.3	30.8	30.9	30.9	29.2
0.0001	36.1	32.4	31.3	29.4	31	30.8	30	28.8
0.00003	33.7	31.3	30.8	29.5	30.4	31.2	29.6	29.9
0.000005	31.1	32.2	31	32	33.2	32.4	31.7	29
0.000001	33.3	34.1	32.7	32.7	30.8	31.3	29.7	30.7
0.00E+00	32.4	32	32.2	31	30.9	30.7	29.6	29.7
