## Supplementary material for "The discriminatory power of the T cell receptor": Source data: 200305 1G4 CD69 Pos.csv

	9V	6V	3Y	6T	4D	4A	5Y	5F
10	86.8	87	85.7	81.8	82.8	71.3	35.2	59
2	87	87.1	86.6	82.1	83.7	68.8	33.4	46.9
0.3	86.6	85.3	84.6	82.7	83.4	59.9	30.6	41.1
0.05	86.1	85	83.2	77.5	80.3	41	29.6	32.4
0.008	83.4	80.5	72.8	68.1	70.3	32.2	30.3	29.9
0.001	74.4	66.1	54.4	46.6	45.9	30.5	30.3	30.2
0.0002	59.4	44.5	33.3	32.6	32.7	30.5	29.9	30
0.00004	37.2	30.9	29.7	30.5	30.5	30.6	31.2	30.3
0.000006	31.3	31.1	31.1	29.9	31	30.1	30.9	30
0.000001	30.5	29.6	30.1	28.6	29.9	29.8	31.5	30
0.0000002	31.6	29.8	30	30.7	30.9	31.4	30.7	30.8
0.00E+00	31.3	31	29.2	30.9	31.8	30.6	30.8	30.7
