## Supplementary material for "The discriminatory power of the T cell receptor": Source data: 200311 1G4 CD69 Pos.csv

	9V	6V	3Y	6T	4D	4A	5Y	5F
10	95.1	95.2	92.7	91	90.4	83.5	38	67.8
2	95.4	94.6	94.1	90.9	91.9	84.9	36.5	63.4
0.3	94.6	94.1	92.4	88.7	90	76.5	31.9	43.6
0.05	93.8	92.1	88.5	83.9	87.7	54.3	30.2	33.2
0.008	91.1	86.9	82.7	72.9	79.4	34.3	29.9	29.1
0.001	84.1	76.1	67.9	44.8	59.2	30.9	29.5	29.7
0.0002	73.7	55.4	37.6	31.7	31.8	29.9	32.4	28.7
0.00004	53.8	31.8	31.7	30.4	30.1	29.8	31.7	30.9
0.000006	33.9	31.6	30.9	30.2	30.6	30.9	30.9	31
0.000001	32.1	30.9	31.1	32	32.1	31.5	31.1	30.2
0.0000002	30.2	31	31.8	31.1	31.3	30.3	30.2	30.5
0.00E+00	29.3	32.1	29.5	31.2	30.2	28.4	31.1	30.6
