## Supplementary material for "The discriminatory power of the T cell receptor": Source data: 190722d1 memory CD69 Pos.csv

	9V	6V	3Y	6T	4D	4A	5Y	5F
125	93.2	89.8	84.7	68.4	67.7	20.79	45.78	64.68
25	93.6	90.1	88.4	63.6	61.17	28.08	37.6	43.47
5	93.9	88.3	88.9	63.95	55.2	20.68	32.54	30.48
1	94.1	89.8	84.4	52.23	50.7	18.47	29.73	21.65
0.2	94.3	89.7	81.1	47.34	40.26	16.91	28.06	22.86
0.04	94.7	87.7	58.9	37.48	42	18.08	18.21	17.99
0.008	89.6	80.9	47.69	26.15	23.96	29.11	24.78	16.97
0.0016	66.8	58.78	23.22	22.11	18.53	21.1	19.22	16.61
0.00032	33.51	25.25	18.94	21.36	18.84	17.52	16.78	17.23
0.000064	21.69	25.27	20.26	20.95	18.27	19.77	21.65	19.32
0.0000128	19.34	20.98	15.41	16.55	14.45	13.42	17.59	16.82
