## Supplementary material for "The discriminatory power of the T cell receptor": Source data: 190807d1 memory CD69 Pos.csv

	9V	6V	3Y	6T	4D	4A	5Y	5F
125	87.1	85.8	82.5	80.4	78.9	36.84	47.45	64.5
25	90.5	88.6	87.5	78.1	73.9	36.56	47.73	57.47
5	90.1	88.4	87.4	73	69	34.9	42.72	47.74
1	90.9	91.4	83.8	73.7	67.6	37.01	33.08	33.84
0.2	88.1	85.2	78.6	64.7	63.1	27.06	31.54	27.91
0.04	87.9	82.9	69.4	44.76	48.48	31.61	30.08	27.39
0.008	82.6	72.7	44.26	48.06	34.49	31.45	31.76	36.91
0.0016	69.8	51.97	34.89	31.34	26.39	28.27	28.1	30.09
0.00032	43.35	28.92	28.86	26.85	28.15	27.21	36.73	28.62
0.000064	31.03	27.88	27.18	28.03	29.78	30.94	31.49	30.35
0.0000128	25.01	26.72	17.06	28.13	30.2	31.59	32.03	27.76
