## Supplementary material for "The discriminatory power of the T cell receptor": Source data: 190812d4 memory CD69 Pos.csv

	9V	6V	3Y	6T	4D	4A	5Y	5F
125	89.5	87.1	75.2	73.1	48.06	13.55	62.2	53.2
25	89.3	88.7	73.8	68.6	40.75	22.62	57.2	36.6
5	90.5	87.7	72	67	39.04	23.39	51.3	28.35
1	90.5	88.1	66.7	62.9	33.27	22.04	40.28	18.89
0.2	91	86.3	58.8	51.8	31.02	17.31	32.05	13.71
0.04	90.3	79.6	41.75	35.36	21.36	13.52	15.74	16
0.008	74.6	57.4	24.9	20.11	14.11	13	13.4	11.39
0.0016	42.27	33.25	17.3	12.71	15.65	14.74	11.46	12.08
0.00032	34.18	20.64	20.29	14.76	11.34	15.83	12.24	11.54
0.000064	26.02	17.26	22.55	13.69	12.34	12.61	12.35	11.72
0.0000128	24.58	17.02	12.02	14.17	23.46	12.57	17.84	16.71
