## Supplementary material for "The discriminatory power of the T cell receptor": Source data: 191019d1 memory CD69 Pos.csv

	9V	6V	3Y	6T	4D	4A	5Y	5F
125	96.1	93.9	94.2	83.9	79.9	25.42	48	72.6
25	95.2	96	93.8	79.7	75.2	25.1	38.08	55.55
5	96.4	95.4	94.4	73.4	71.7	23.39	41.17	34.7
1	95.7	95.6	91.2	68.3	66.01	22.62	33.59	31.61
0.2	96.2	95.6	83	56.82	50.69	19.77	31.75	27.12
0.04	96	92.7	58.2	40.85	48.4	21.77	22.59	23.03
0.008	93.1	88.1	26.71	24.2	27.55	21.33	21.23	24.54
0.0016	81.6	53.22	17.43	20.91	21.84	18.1	20.93	23.03
0.00032	44.17	23.66	18.75	18.68	23.04	24.72	19.68	23.44
0.000064	23.41	15.96	19.5	17.77	19.24	21.04	18.56	20.84
0.0000128	19.02	17.81	17.83	19.87	17.73	18.68	17.63	20.1
