## Supplementary material for "The discriminatory power of the T cell receptor": Source data: 191022d1 memory CD69 Pos.csv

	9V	6V	3Y	6T	4D	4A	5Y	5F
125	91.5	89	85.7	74.8	74.8	24.7	40.7	71
25	92.1	90.9	86.7	72	72.2	27.24	41.5	58
5	92.3	91.4	85.3	70.1	65.8	21.81	34.25	37.76
1	92.3	91	82.6	62	61.7	18.28	23.85	30.93
0.2	91.9	89.2	75.7	50.7	50.6	17.39	18.74	17.27
0.04	91.7	87	56.3	38.45	37.9	14.07	14.85	14.57
0.008	90.4	77	26.98	20.68	19.73	13.55	14.67	13.05
0.0016	82.7	47.9	16.26	13.97	8.91	12.88	12.41	11.96
0.00032	46.06	19.53	12.22	12.5	11.8	12.72	10.22	11.65
0.000064	22.71	12.79	13.14	10.82	10.76	13.3	10.58	12
0.0000128	16.52	10.83	10.19	10.25	12.2	9.57	11.07	11.29
