## Supplementary material for "The discriminatory power of the T cell receptor": Source data: 191027d1 memory CD69 Pos.csv

	9V	6V	3Y	6T	4D	4A	5Y	5F
125	70.3	73.8	65.5	64.6	65.25	18.63	64.6	55.64
25	78.4	83.3	73.3	72.1	63.67	21.35	66.8	51.17
5	80.8	85.6	71.5	71.9	64.2	19.22	58.24	36.82
1	82.3	78.8	72.3	68.8	58.58	16.9	44.04	24.39
0.2	78.6	80.2	70.3	60.84	42.11	15.67	26.36	16.13
0.04	81.2	73.5	68.8	49.9	31.13	14.51	21.79	16.21
0.008	78.6	71.4	37.47	31.74	21.71	13.51	16.32	17.7
0.0016	65.76	43.75	17.05	14.81	15.09	15.9	13.93	19.62
0.00032	28.06	18.31	10.53	12.9	14.43	15.22	14.91	14.4
0.000064	15.75	14.06	12.22	12.6	17.18	14.24	13.31	13.32
0.0000128	17.98	18.15	11.69	12.8	12.95	11.48	14.01	13.37
