## Supplementary material for "The discriminatory power of the T cell receptor": Source data: 190715d1 naive CD69 Pos.csv

	9V	6V	3Y	6T	4D	4A	5Y	5F
125	89	87.3	87.9	82.7	73.1	42.5	50	38
25	88.9	88.7	87.3	76	67.3	37.47	42.3	39.6
5	91.5	78	84.7	82.5	64.8	30.3	38.9	26.37
1	86.9	79.4	82.6	76.5	63.6	28.05	33.71	19.6
0.2	84	85.2	75.4	76.1	54.3	18.9	26.39	12.18
0.04	67.3	55.2	64.6	69.5	46.5	8.51	12.95	7.26
0.008	64.2	58.3	46.9	52	25.26	6.15	7.96	3.35
0.0016	47.8	35.8	34.1	20.67	12.33	4.72	4.42	4.63
0.00032	21.08	15.66	9.63	8.04	5.08	3.92	4.43	3.55
0.000064	9.42	8.94	15.47	3.85	2.84	3.24	4.08	3.31
0.0000128	4.74	2.81	2.69	4.31	4.57	2.45	3.27	4.26
