## Supplementary material for "The discriminatory power of the T cell receptor": Source data: 190715d2 naive CD69 Pos.csv

	9V	6V	3Y	6T	4D	4A	5Y	5F
125	85.5	83.3	82.3	55.7	53.8	7.48	15.59	18.08
25	85.9	81.8	80.5	56.1	45.5	4.97	13.81	11.26
5	84.4	79.1	75.1	54.6	48.4	3.86	12.75	6.34
1	82.3	79.6	69.2	51.7	38.6	2.45	10.42	2.09
0.2	75.2	73.9	56.3	39.1	34.8	1.33	6.24	2.05
0.04	63.9	72.7	37.7	27.09	20.49	0.69	2.66	0.82
0.008	40.8	40.7	14.01	10.09	8.09	0.82	0.8	0.66
0.0016	26.53	23.75	6.6	2.19	1.37	0.6	0.71	0.6
0.00032	9.3	4.27	0.77	0.61	0.66	6.02	0.52	0.52
0.000064	2.28	0.91	0.82	0.34	0.55	0.59	0.4	0.53
0.0000128	0.44	0.47	0.4	0.85	0.5	0.44	0.46	0.56
