## Supplementary material for "The discriminatory power of the T cell receptor": Source data: 190715d4 naive CD69 Pos.csv

	9V	6V	3Y	6T	4D	4A	5Y	5F
125	88.3	86.8	87.2	73	52.1	15.61	26.49	28.06
25	87.3	84.9	83.1	68.1	59.5	17.55	26.5	14.2
5	86.6	84.8	79.7	64.5	59.7	18.41	49.4	9.58
1	82	80.8	67.1	60.6	48.5	9.87	24.07	7.05
0.2	68.2	77.6	48.9	56.5	43.3	5.98	18.22	3.17
0.04	65.8	62	45.2	39.3	26.98	3.83	6.52	3.26
0.008	47.5	45.4	20.1	21.74	15.48	2.56	2.46	2.27
0.0016	32.1	22.9	17.45	9.5	5.15	2.72	2.38	1.78
0.00032	13.43	9.31	1.8	1.86	2.29	1.61	1.73	2.35
0.000064	2.56	2.7	4.11	1.56	1.33	1.35	1.69	1.18
0.0000128	1.79	1.84	1.38	1.01	1.04	1.18	1.08	1.44
