## Supplementary material for "The discriminatory power of the T cell receptor": Source data: 190807d2 naive CD69 Pos.csv

	9V	6V	3Y	6T	4D	4A	5Y	5F
125	83.9	78.5	73.7	70.4	72	27.37	19.89	30.6
25	86.4	79.8	82	72.5	71.2	23.53	18.58	22.74
5	86.7	83.2	76.3	68.2	68.8	38.8	20.36	18.37
1	82.2	84.7	69.2	69.1	60.4	13.94	13.91	9.77
0.2	84.4	80.9	63.5	54.5	52.8	8.92	8.32	8.83
0.04	70.1	67.3	47.2	37.3	35.2	6.25	6.58	5.68
0.008	53.5	46.3	19.12	11.54	19.88	5.91	4.86	6.33
0.0016	40.5	25	8.37	7.38	5.65	4.19	5.18	5.55
0.00032	13.94	6.83	4.11	5.97	6.2	5.31	4.75	5.24
0.000064	4.63	4.04	3.5	4.09	4.49	5.58	3.99	4.74
0.0000128	4.66	3.7	3.07	4.94	3.28	3.03	4.28	4.78
