## Supplementary material for "The discriminatory power of the T cell receptor": Source data: 190816d8 naive CD69 Pos.csv

	9V	6V	3Y	6T	4D	4A	5Y	5F
125	95	95.6	92	95.5	89.5	55.3	89.6	91.3
25	96.9	96.3	95.3	94.8	91.5	65.5	85.1	81.5
5	96.9	97	95.2	95.8	92.1	50	89.8	74.4
1	97.7	95.9	94.8	95.3	91	46.9	86	53.9
0.2	96.7	96.4	95	94.2	89	41.3	74.8	41.4
0.04	97.4	94.9	92.5	91.9	85.7	35.68	44.7	35.99
0.008	96.3	94.5	83.3	85.7	64.3	28.01	32.18	80.2
0.0016	77.6	80.6	50.7	53	40.6	25.69	33.45	35.48
0.00032	77.5	63.9	46.6	40.48	36.93	27.72	24.02	33.75
0.000064	48.6	39.8	38.61	37.5	31.94	35.31	38.58	39
0.0000128	39.78	39.11	43.2	33.87	38.93	42.8	31.77	42.58
