## Supplementary material for "The discriminatory power of the T cell receptor": Source data: 200311d1 HA A6 A6 CD69 Pos.csv

	Tax WT	Tax 5W	Tax 1A	Tax 1V	Tax 7R	Tax 8F	Tax 5H	Tax 7H
10	65.6	61.8	64.4	58.9	59	45.5	37.9	29.3
2	68.2	63.2	62.7	59.9	57.3	42.9	36.3	30.8
0.4	66.6	63.9	60.4	58.4	51	39.3	32.3	27.2
0.08	65.2	61.5	57.5	56	42.6	33.6	29.4	27.5
0.02	60	54.8	47.7	47.8	28.7	29.1	27.4	26.8
0.003	52.7	44.3	33.5	29.2	27	25	25.4	26.5
0.0006	33.7	29.4	28	27.5	27.2	28.6	27.8	27.3
0.0001	27.9	26	27.2	25.4	27	27.4	26.6	27.5
0.00003	26.7	26.4	26.4	27.1	28	27.5	27.6	27.9
0.000005	27.4	27.1	26	26.9	28.2	26.4	27.6	28
0.000001	26.4	25.8	26.1	25.1	27.7	27.7	27.9	27.6
0.00E+00	27.5	27.7	28.1	27.1	28.8	27.7	28.4	29.3
