## Supplementary material for "The discriminatory power of the T cell receptor": Source data: 200311d2 HA A6 A6 CD69 Pos.csv

	Tax WT	Tax 5W	Tax 1A	Tax 1V	Tax 7R	Tax 8F	Tax 5H	Tax 7H
10000	77.7	75.7	76.2	74.3	73	65.5	63.1	44.9
2000	78.4	76.3	77.3	76.2	73.9	65.4	63.9	41.1
400	77.3	75.5	73.7	71.1	67.4	61.2	56.5	32.6
80	75.1	72.9	73.2	70.7	63.6	54.5	42.7	27
20	73.2	70.4	69.4	65.1	49.7	35.5	30.1	28.2
3	68.1	63.5	55.7	52.4	28.6	27.6	26.7	26.9
0.6	54.8	42	32	31.8	27.9	27.2	27.6	27.3
0.1	31.6	26.7	26.4	26	26.1	27.2	28.4	28.4
0.03	28.1	26.6	26.7	27.1	26.6	27.7	28.5	28.3
0.005	27.5	25.6	27.5	27.9	27.6	28.4	28	28.8
0.001	26.6	27.4	26.8	26.6	27.2	27.7	27.1	28.9
0.00E+00	26.7	26.8	27.4	27.8	28.8	28.9	28.8	27.7
