## Supplementary material for "The discriminatory power of the T cell receptor": Source data: 200317 HA A6 CD69 Pos.csv

	Tax WT	Tax 5W	Tax 1A	Tax 1V	Tax 7R	Tax 8F	Tax 5H	Tax 7H
10	151.6	145.6	145.4	141.7	135.6	100.7	89.8	74.3
2	150.4	146.9	142.8	141.1	132.8	93.9	86.3	72.8
0.4	149	138.5	139.9	134.2	119.5	88.4	76.9	70.1
0.08	143.9	137.2	129.3	128.3	92.5	73.1	70.1	67.4
0.02	135.4	129.3	113.9	106	72.1	68.9	70.1	69.6
0.003	117	98.8	80.5	74.7	65.4	66.2	66.2	69.3
0.0006	74.8	72.9	66.6	65.6	62.8	66.8	67.5	71.7
0.0001	67	66.3	65.4	66	64.8	65.7	67.7	66.9
0.00003	66.6	66.3	64.6	63.7	67.7	65.3	66.9	68.8
0.000005	68.3	66.2	66.8	64.6	66.5	67.7	67.4	69.2
0.000001	68	66.1	68.4	68	67	69	70.2	68.6
0.00E+00	70	67.6	66.9	67.9	67.6	67.4	67.8	68.3
