## Supplementary material for "The discriminatory power of the T cell receptor": Source data: 181022 1G4 CD69 Pos pMHC.csv

	9V	6V	3Y	6T	4D	4A	5Y	5F
250	68.8	65.7	63.7	60.9	59.8	42.1	29	23.5
83.3	66.4	65.4	62	51	57.8	35.1	24.8	21.9
27.8	65.9	63.6	57.2	29.6	44.9	21.8	22.1	21.9
9.26	62.8	54	36.5	22.8	24.5	21.7	20.8	23.1
3.09	51	30.4	23.6	21.8	21.7	21.6	21.8	21.6
1.03	32.6	24.8	21.9	22.2	21.8	21.5	22.2	21.8
0.206	23.4	24.1	22.2	21.4	22.4	21.9	22.2	22.1
0.0412	22.4	21.9	21.8	21.6	21.8	21.5	22.1	21.8
0.00823	22	21.3	21.6	22	21.4	22.4	22.4	22
1.65E-03	23.2	22.6	21.4	22.4	21.8	22.2	22	21.5
3.29E-04	21.8	21.2	21.8	21.8	21.5	21.7	21.5	22.2
0.00E+00	21.7	23.2	21.6	21.9	21.9	22.2	21.9	22.1
