## Supplementary material for "The discriminatory power of the T cell receptor": Source data: 181120 1G4 CD69 Pos +CD58.csv

	9V	6V	3Y	6T	4D	4A	5Y	5F
27.8	70.3	69.3	69.3	70.6	69.1	65.2	58.4	40.2
9.26	70.5	71	69.9	69.9	69	64	56.7	43.5
3.09	71.5	70.7	69.4	70.7	70.1	62.2	52.1	26.8
1.03	70.2	70.3	69.7	68.9	68.5	54.5	51.9	20
0.206	69.4	69.2	69	66.8	64.2	44.9	33.6	17.7
0.0412	66.6	67.7	65.2	56.7	54.1	22.8	21	18.2
0.00823	56.2	53.4	52.1	32.1	31.8	17.1	17.2	16.9
1.65E-03	32.4	30.7	28.1	18.9	19.9	16.8	17.3	17.3
3.29E-04	17.3	18.5	16.7	16.5	16.6	15.9	16.7	17
0.00E+00	14.8	15.1	16.2	15.9	16.4	17	16.4	17.1
