## Supplementary material for "The discriminatory power of the T cell receptor": Source data: 181120 1G4 CD69 Pos pMHC.csv

	9V	6V	3Y	6T	4D	4A
27.8	69.4	64.6	62.2	45.9	47	17.2
9.26	66.3	58.5	43	19.9	19.9	16.3
3.09	55.2	32	20.6	16	15.6	16.3
1.03	34.5	17.8	16.4	15.8	15.5	15.3
0.206	17.3	15.5	15.8	15.8	15.9	15.9
0.0412	16	15.7	15.8	15.7	16.3	16.5
0.00823	15.6	15.7	16.4	15.7	15.4	16.2
1.65E-03	15.1	15.8	15.9	15.7	16.4	15.5
3.29E-04	15	15	16	15.2	15.9	15.8
0.00E+00	15.5	15.6	15.7	15.9	15.5	15.6
