## Supplementary material for "The discriminatory power of the T cell receptor": Source data: 181203 1G4 CD69 Pos +ICAM1.csv

	9V	6V	3Y	6T	4D	4A	5Y	5F
27.8	65.7	70.2	69.3	73.5	66.6	44.4	48.6	36.6
9.26	54.7	62.9	67.6	61.2	54.9	29.7	41.2	29.9
3.09	66.1	63.1	71.1	67.1	63	30.8	37.4	24.3
1.03	53.3	63.7	60.5	58.8	48.5	24.5	28.3	21.6
0.206	56.4	66.4	50.5	42.6	31.2	21.1	22.2	20.6
0.0412	45	41.7	31.3	27.1	21.4	20.5	20.6	20.5
0.00823	30	28.2	21.3	21.2	19.6	20	19.8	20.6
0.00165	20.1	19.5	18.8	20.6	20.4	20.2	19.9	21.5
0.000329	17	19.1	18.4	20.1	19	19.9	20.5	20
0.00E+00	16.5	17.4	18.6	18.9	19.8	20.1	20.1	21.1
