## Supplementary material for "The discriminatory power of the T cell receptor": Source data: 181203 1G4 CD69 Pos pMHC.csv

	9V	6V	3Y	6T	4D	4A	5Y	5F
250	73.1	72.3	65.7	56.1	58.7	34.5	30.5	19.5
83.3	73.7	73.3	67.1	57.2	57.2	32.2	26.3	19.5
27.8	72.8	70.5	59.5	44.5	45.7	21.2	20.5	18.3
9.26	59.6	53.4	35.8	22.9	21.8	17.8	17.8	18.2
3.09	41.2	28.2	19.6	17.4	17.4	17.5	17.7	17.6
1.03	26.9	18.6	16.9	16.7	16.9	17.2	17.4	18.2
0.206	16.4	16	16.7	16.3	16.8	16.8	17.7	17.9
0.0412	16	16.2	16	16.2	16.9	17.4	17.6	18.1
0.00823	15.6	15.5	16.4	16.7	16.9	16.8	18.2	17.9
0.00165	16.1	16	16.1	16.5	17.1	17.6	17.3	17.9
0.000329	16.7	16.5	16	16.9	17.9	17.2	17.6	17.6
0.00E+00	17.3	16.3	16.9	16.7	17.2	17.3	17.8	18.3
