## Supplementary material for "The discriminatory power of the T cell receptor": Source data: 200206 1G4 CD69 Pos +CD58.csv

	9V	6V	3Y	6T	4D	4A	5Y	5F
50	94.4	95.4	95	90.6	92.9	82.4	80.1	78.6
16.7	94.1	95.5	95.2	86.6	89	77.8	64.8	72.2
5.56	92.6	88.9	93.2	81.4	83.3	73.8	52.2	59.3
1.85	88.3	92	88.8	80.4	80.4	72.8	42.2	44.2
0.617	83.8	82.2	78.8	76.5	70.8	59.8	36.4	35.4
0.123	75.8	70.3	75.6	66.2	64.3	40.3	34	33.5
0.0247	65.1	61.2	60.5	43.8	44.8	34.5	33.8	34
0.00494	46.7	38.8	41.7	33.5	33.8	33.4	33.7	34.2
0.000988	33.9	33.8	33.7	34.5	31.9	32.3	33.6	33.4
0.000198	32.3	33.3	32.8	33.5	32.9	32.4	32.5	32.8
0.00E+00	32.4	34.6	34.2	34.3	34.5	35.7	34.1	36.7
