## Supplementary material for "The discriminatory power of the T cell receptor": Source data: 200206 1G4 CD69 Pos +ICAM1.csv

	9V	6V	3Y	6T	4D	4A	5Y	5F
150	95.8	94.9	93.3	86.3	87.6	80	75.5	77.4
50	95	92.2	89.6	83.5	84.6	75.9	54.6	71.7
16.7	92.4	90.1	87.9	80.8	81.6	62.5	45.6	59.5
5.56	90.5	86.5	83	78.8	76.8	48.9	38.6	46.5
1.85	88.6	82.9	81.3	72	71	42	39.4	40.1
0.617	85.3	81	77.1	62.8	58.2	39.2	38.1	38.9
0.123	79.4	72	62.8	40.8	41.8	37.1	36.6	36.8
0.0247	70.7	47.3	43	38	38.1	37.6	36.7	37.5
0.00494	44.2	36.8	34.7	36	35.9	37	37.7	37.1
0.000988	36	35.8	34.4	37.1	36.5	37.5	37	37.7
0.000198	33.7	35.6	36.6	35.9	36.5	36.9	37.7	37.5
0.00E+00	33.6	35.6	38.5	37.9	37.3	38	39.1	38.5
