## Supplementary material for "The discriminatory power of the T cell receptor": Source data: 200206 1G4 CD69 Pos pMHC.csv

	9V	6V	3Y	6T	4D	4A	5Y	5F
150	94.5	92.4	87.6	76	77.4	61.5	47.1	41.2
50	92.3	87.8	80	63.9	67.3	50.8	36.6	38.8
16.7	88.8	75.8	67.4	47.5	51.2	35.9	35.5	36.4
5.56	75.2	56.5	46.7	35.4	33.6	32.4	32.5	33.3
1.85	59.3	41.6	38.3	34.1	34.6	34.1	33.3	34
0.617	44.2	36	34.6	34	32.3	33.2	31.7	34.1
0.123	34.8	30.9	31.8	32.5	31.8	31.4	31.2	32.7
0.0247	30.5	33.9	34.3	32.8	32.9	34.2	32.4	33.7
0.00494	30.1	31.5	31.9	32.5	32.5	32.2	32	33.1
0.000988	30.5	31.2	31.5	31.6	31.8	32.9	32.4	33
0.000198	32	30.2	32.6	32.5	31.6	32.7	31.9	33.5
0.00E+00	30.4	33.3	33.2	33.3	33.6	33.4	32.9	33.7
