## Supplementary material for "The discriminatory power of the T cell receptor": Source data: 181022 IL2 +CD58.csv

	9V	6V	3Y	4D	6T	4A	5Y	5F
250	121.4546	95.602	65.61951	38.18825	115.1794	0	0	18.82472
83.3	347.006	308.9453	411.2206	353.0358	613.813	190.8382	0	0
27.8	620.2434	779.2083	800.8968	553.9774	710.4862	104.4324	0	0
9.26	756.4841	674.0727	587.5599	296.5782	475.4402	0	0	0
3.09	816.8486	627.7308	606.8539	191.1223	233.2292	0	0	0
1.03	825.1853	763.2898	538.8943	109.8708	88.84097	0	0	0
0.206	836.2784	632.9279	344.0336	22.01578	0	0	0	0
0.0412	308.6729	102.2077	37.84696	0	0	0	0	0
0.00823	17.58006	0	0	0	0	0	0	0
1.65E-03	0	0	0	0	0	0	0	0
3.29E-04	0	0	0	0	0	0	0	0
0.00E+00	0	0	0	0	0	0	0	0
