## Supplementary material for "The discriminatory power of the T cell receptor": Source data: 181022 IL2 +ICAM1.csv

	9V	6V	3Y	4D	6T	4A	5Y	5F
250	202.4626	218.797	227.5903	106.8729	226.8003	38.84303	0	29.78691
83.3	185.8844	242.286	251.2462	169.8541	223.3433	12.42833	0	0
27.8	198.0001	268.3491	267.8582	133.1105	154.8727	0	0	0
9.26	309.0932	320.2258	292.1728	38.6333	54.26805	0	0	0
3.09	336.3156	313.9776	178.7217	0	14.92711	0	0	0
1.03	327.8352	218.5993	81.23032	0	0	0	0	0
0.206	191.3497	62.23133	0	0	0	0	0	0
0.0412	46.16046	0	0	0	0	0	0	0
0.00823	10.46089	0	0	0	0	0	0	0
1.65E-03	0	0	0	0	0	0	0	0
3.29E-04	0	0	0	0	0	0	0	0
0.00E+00	0	0	0	0	0	0	0	0
