## Supplementary material for "The discriminatory power of the T cell receptor": Source data: 181022 IL2 pMHC.csv

	9V	6V	3Y	4D	6T	4A	5Y	5F
250	54.69621	61.86804	65.40209	28.01611	34.44469	0	0	0
83.3	66.65359	74.85751	61.30842	17.09047	0	0	0	0
27.8	*111.5768	74.0313	20.96117	0	0	0	0	0
9.26	64.89164	10.943	0	0	0	0	0	0
3.09	10.17608	0	0	0	0	0	0	0
1.03	0	0	0	0	0	0	0	0
0.206	0	0	0	0	0	0	0	0
0.0412	0	0	0	0	0	0	0	0
0.00823	0	0	0	0	0	0	0	0
1.65E-03	0	0	0	0	0	0	0	0
3.29E-04	0	0	0	0	0	0	0	0
0.00E+00	0	0	0	0	0	0	0	0
