## Supplementary material for "The discriminatory power of the T cell receptor": Source data: 181120 IL2 +CD58.csv

	9V	6V	3Y	4D	6T	4A	5Y	5F
250	264.2033	299.7514	310.7331	202.9995	197.6562	80.46467	29.29992	46.74193
83.3	517.7905	797.0347	656.6287	690.3473	824.5123	413.9152	192.061	35.91231
27.8	1010.809	1092.411	1049.351	887.1957	1119.163	364.1827	39.38382	20.80348
9.26	1364.02	1366.488	1210.668	779.3723	1242.671	177.8582	0	10.30964
3.09	1137.763	1362.703	1267.268	830.9473	807.9276	11.76397	0	0
1.03	1246.62	1419.659	1216.509	502.6314	560.7627	0	0	0
0.206	1032.058	972.1731	646.7087	73.14229	76.00461	0	0	0
0.0412	244.8726	217.1037	98.62113	0	0	0	0	0
0.00823	31.92928	0	0	0	0	0	0	0
1.65E-03	0	0	0	0	0	0	0	0
3.29E-04	0	0	0	0	0	0	0	0
0.00E+00	0	0	0	0	0	0	0	0
