## Supplementary material for "The discriminatory power of the T cell receptor": Source data: 181120 IL2 +ICAM1.csv

	9V	6V	3Y	4D	6T	4A	5Y	5F
250	356.5483	321.8327	314.1333	119.2091	245.8627	21.37532	0	29.08568
83.3	776.9909	834.0079	705.5012	562.5326	820.2572	284.2217	46.12883	14.96452
27.8	1042.949	549.533	1261.608	878.4344	1370.392	488.0494	71.03157	0
9.26	1287.111	1437.687	1294.404	990.2987	1107.183	186.5903	16.35287	0
3.09	1404.722	1402.551	1340.793	832.7114	942.9287	0	0	0
1.03	1382.424	1451.118	1297.337	499.8152	656.9905	0	0	0
0.206	1263.538	1104.304	737.9087	63.12865	91.94711	0	0	0
0.0412	438.4165	158.55	152.9783	0	0	0	0	0
0.00823	28.08942	0	0	0	0	0	17.73262	0
1.65E-03	0	0	0	0	0	0	0	0
3.29E-04	0	0	0	0	0	0	0	0
0.00E+00	0	0	0	0	0	0	0	0
