## Supplementary material for "The discriminatory power of the T cell receptor": Source data: 181120 IL2 pMHC.csv

	9V	6V	3Y	4D	6T	4A	5Y	5F
250	273.8664	272.0368	217.9776	195.2394	189.6208	36.57259	30.59723	28.73374
83.3	262.3496	256.5478	223.575	121.3224	100.8498	0	0	19.27889
27.8	272.3417	237.4373	152.6327	16.15612	33.26554	0	0	0
9.26	257.2351	102.7296	55.22906	0	0	0	0	0
3.09	128.1766	35.76678	0	0	0	0	0	11.60554
1.03	52.91786	0	0	0	0	0	0	16.32086
0.206	0	0	0	0	0	0	0	31.81086
0.0412	0	0	0	0	0	0	0	10.02286
0.00823	0	0	0	0	0	0	0	0
1.65E-03	10.6067	0	0	0	0	0	0	10.77334
3.29E-04	0	0	0	0	16.87777	0	0	0
0.00E+00	0	0	0	0	0	0	0	0
