## Supplementary material for "The discriminatory power of the T cell receptor": Source data: 181203 IL2 +CD58.csv

	9V	6V	3Y	4D	6T	4A	5Y	5F
250	433.9656	299.5198	161.5084	98.34067	74.00485	9.256569	0	21.91288
83.3	720.5707	527.1885	330.2983	175.5092	202.718	10.86247	0	9.056048
27.8	1153.583	910.7176	939.0966	524.1783	642.5488	97.72232	30.28513	0
9.26	1184.114	1010.19	765.1191	356.3538	528.7731	51.2973	11.76703	0
3.09	955.0065	1004.199	763.4889	266.5933	270.2435	8.154358	0	0
1.03	979.065	954.2029	520.4823	137.8436	166.3293	0	0	22.01416
0.206	669.6978	690.0136	167.9367	31.04771	57.38736	0	0	9.206434
0.0412	210.723	165.1887	32.47176	0	0	0	0	0
0.00823	17.15914	0	0	0	0	0	0	0
0.00165	10.46072	0	0	0	0	0	0	12.62208
0.000329	0	0	0	0	0	0	0	0
0.00E+00	12.41242	0	0	0	0	0	0	0
