## Supplementary material for "The discriminatory power of the T cell receptor": Source data: 181203 IL2 pMHC.csv

	9V	6V	3Y	4D	6T	4A	5Y	5F
250	400.9949	336.8808	266.2879	126.3032	133.5709	0	0	22.16806
83.3	357.2852	319.9106	254.0215	95.99744	119.5867	0	0	0
27.8	412.8257	288.8101	164.6272	36.61419	53.49433	0	0	8.140823
9.26	202.4225	138.1497	53.06605	0	0	0	0	11.07777
3.09	73.47714	33.72629	0	0	0	0	0	8.024817
1.03	41.55053	0	0	0	0	0	0	0
0.206	9.008701	0	0	0	0	0	0	0
0.0412	0	0	0	0	0	0	0	0
0.00823	13.18725	10.21785	0	0	0	0	0	11.59235
0.00165	16.29718	0	0	0	0	0	11.19221	0
0.000329	24.02104	11.73113	0	0	0	0	0	21.20202
0.00E+00	0	0	0	0	0	0	0	0
