## Supplementary material for "The discriminatory power of the T cell receptor": Source data: 200122 1G4 EFF IL2.csv

	9V	6V	3Y	4D	6T	4A	5Y	5F
100	4584.312	4428.299	3400.879	2398.405	3063.807	935.8953	23.19867	169.8437
10	4464.133	3797.449	3292.28	2174.018	2464.481	543.912	14.14944	53.14673
1	3979.159	3654.194	2724.531	2056.635	1654.03	264.2151	10.37563	6.309174
0.1	3942.634	3036.699	1998.009	1645.466	1229.52	0	9.840309	0
0.01	2917.995	1778.288	622.8811	533.4789	273.5246	0	9.074739	0
0.001	990.8196	275.0745	0	23.9752	0	0	11.63571	0
0.0001	136.4204	0	0	0	0	0	10.52849	0
0.00001	97.0555	0	0	0	0	0	8.001148	0
0.000001	0	0	0	0	0	0	7.578755	0
0.0000001	0	0	0	0	0	0	5.962234	0
0.00000001	0	0	0	0	0	0	6.925201	0
0	0	0	0	0	0	0	6.886727	8.614897
