## Supplementary material for "The discriminatory power of the T cell receptor": Source data: 200130 1G4 EFF IL2.csv

	9V	6V	3Y	4D	6T	4A	5Y	5F
100	2724.157	2448.871	1807.452	1722.048	1251.334	332.6609	15.25157	239.3566
10	2813.139	2459.127	1698.191	1374.501	1091.622	186.019	0	86.75808
1	2725.57	2145.457	1487.438	1249.184	827.4273	75.13913	0	20.21526
0.1	2153.255	1598.771	1068.614	793.0667	327.2941	8.248703	0	0
0.01	1872.872	989.8007	380.6624	103.9234	0.64375	0	0	0
0.001	594.9249	127.6632	0	0	0	0	0	0
0.0001	95.60756	0	0	0	0	0	0	0
0.00001	0	0	0	0	0	0	0	0
0.000001	0	0	0	0	0	0	0	0
0.0000001	0	0	0	0	0	0	0	0.293062
0.00000001	0	0	0	0	0	0	0	3.600803
0	0	0	0	0	0	7.24647	3.094695	7.386632
