## Supplementary material for "The discriminatory power of the T cell receptor": Source data: 200220 1G4 EFF IL2.csv

	9V	6V	3Y	4D	6T	4A	5Y	5F
100			6206.389	5267.275	5462.471	704.6187	5.035393	286.5713
10			6905.728	5070.22	4610.673	433.7378	0	100.8079
1			5650.939	3733.363	3239.465	139.9301	0	4.183343
0.1		6849.855	3231.4	1997.679	1499.777	0	0	0
0.01	4798.294	3034.477	544.8316	335.1068	170.9242	0	0	0
0.001	2515.552	367.8715	0	0	0	0	0	0
0.0001	77.01615	0	0	0	0	0	0	0
0.00001	0	0	0	0	0	0	0	0
0.000001	0	0	0	0	0	0	0	0
0.0000001	0	0	0	0	0	0	0	0
0.00000001	0	0	0	0	0	0	0	0
0	137.1597	0	0	0	0	0	0.21185	0
