## Supplementary material for "The discriminatory power of the T cell receptor": Source data: 200305 1G4 EFF IL2.csv

	9V	6V	3Y	4D	6T	4A	5Y	5F
10	5308.061	7043.931	6465.549	3859.239	4056.424	654.6612	6.934927	69.63459
2	6542.866	6112.422	5698.26	2990.96	2946.271	292.6713	0	17.53276
0.3	6675.059	5158.455	4364.7	2798.193	2252.392	95.8074	0	2.315536
0.05	4696.029	3900.18	2942.378	1553.193	1184.216	9.356457	0	0
0.008	3685.576	1971.325	812.6245	389.2879	263.4055	0	0	0
0.001	1275.963	392.2323	50.10245	0	0	1.433706	0	0
0.0002	189.4139	1.174617	0	0	0	5.00557	0	0
0.00004	26.75345	0	0	0	0	0.098605	0	0
0.000006	22.16762	0	0	0	0	0	0	0
0.000001	21.81384	0	0	0	0	0.098605	0	0
0.0000002	18.62223	0	0	0	0	3.035892	2.530249	2.797691
0	35.16472	12.90821	19.68767	23.93425	20.75151	7.340952	5.587199	5.378874
