## Supplementary material for "The discriminatory power of the T cell receptor": Source data: 200311 1G4 EFF IL2.csv

	9V	6V	3Y	4D	6T	4A	5Y	5F
10	16768.92	16216.85	11196.98	8651.258	6784.291	1548.131	22.92377	479.9104
2	16269.95	12851.38	9987.794	7264.498	4997.265	991.6078	8.191837	148.6933
0.3	8067.668	11831.83	8206.681	5830.365	3554.794	272.4873	4.684829	10.34051
0.05	14834.67	8862.173	5190.733	3277.299	2034.315	0	8.770144	0
0.008	11235.99	4234.906	1806.933	856.7173	238.6683	0	6.659624	0
0.001	4975.382	958.4663	0	0	0	0	10.60135	0
0.0002	1020.251	0	0	0	0	0	12.42106	0
0.00004	0	0	0	0	0	0	9.347052	0
0.000006	0	0	0	0	0	0	7.928478	0
0.000001	0	0	0	0	0	0	5.221176	0
0.0000002	0	0	0	0	0	0	8.980085	0.127836
0	0	0	0	0	0	0	13.86985	14.69527
