## Supplementary material for "The discriminatory power of the T cell receptor": Source data: 190720d1 IL2 memory.csv

	9V	6V	3Y	6T	4D	4A	5Y	5F
125	2136.22642	1945.50943	1979.78571	546.566038	541.428571	27.7857143	48.6792453	84.6428571
25	1961.58491	1819.54717	1845.28571	423.245283	233.785714	10.5	28.0754717	4.42857143
5	1969.20755	1822.03774	1603.64286	339.849057	78.7857143	-0.4285714	9.96226415	-2.7857143
1	1979.54717	1922.33962	1464.78571	767.320755	122.5	4.92857143	9.96226415	12
0.2	2061.28302	1696.5283	880.642857	623.169811	57.2857143	-6.4285714	40.5283019	12.5
0.04	1987.01887	1482.64151	339.357143	34.4150943	13.8571429	4.78571429	16.5283019	1.57142857
0.008	1708.45283	896.45283	34.3571429	431.54717	-3.0714286	-0.2142857	3.47169811	-3.0714286
0.0016	339.773585	110.264151	14.9285714	4.30188679	-6.6428571	-3.9285714	1.20754717	-3.3571429
0.00032	18.9433962	17.509434	7.35714286	2.26415094	0.14285714	-2.2857143	0.83018868	-1.4285714
0.000064	1.28301887	2.11320755	10.5	-0.8301887	-2.7857143	-1.9285714	3.32075472	4.21428571
0.0000128	7.24528302	3.8490566	14.1428571	9.05660377	-1.3571429	2.92857143	7.24528302	9.21428571
