## Supplementary material for "The discriminatory power of the T cell receptor": Source data: 190807d1 IL2 memory.csv

	9V	6V	3Y	6T	4D	4A	5Y	5F
125	2178.47273	2145.6	2055.03448	1996.29091	1308.96552	152.62069	1393.81818	1222.2069
25	2096.58182	2048.21818	1980.75862	1809.52727	873.034483	88.6206897	1347.70909	750.758621
5	2105.01818	2045.96364	1969.17241	1880.29091	1194.96552	192.758621	998.690909	363.103448
1	2103.41818	2048	1956.96552	1829.89091	749.241379	92.4137931	984.727273	497.448276
0.2	2083.2	2052.07273	1948.06897	1456.94545	492.965517	66	590.4	140.896552
0.04	2104.65455	2019.27273	1634	1342.47273	248.551724	54.0689655	134.836364	401.103448
0.008	2100.43636	1794.25455	697.103448	172.509091	51.2413793	59.9310345	121.454545	162.068966
0.0016	1832.07273	1253.38182	141.310345	202.981818	45.0344828	75.7931034	185.454545	87.1034483
0.00032	866.181818	104.290909	151.034483	127.418182	73.7241379	71.9310345	73.5272727	53.1724138
0.000064	227.636364	85.8181818	151.310345	92.7272727	88.4827586	81.2413793	70.5454545	93.862069
0.0000128	245.745455	170.4	165.310345	108.072727	111.37931	130.137931	127.709091	104.965517
