## Supplementary material for "The discriminatory power of the T cell receptor": Source data: 190816 IL2 memory.csv

	9V	6V	3Y	6T	4D	4A	5Y	5F
125	2530.28571	2068.85714	1794.87719	1633.04762	571.578947	16.0701754	737.238095	129.192982
25	2448	2108.95238	1671.50877	1369.2381	439.298246	588.982456	805.142857	201.614035
5	2277.90476	2161.61905	1414.66667	1759.14286	350.245614	202.877193	517.809524	35.7192982
1	2542.85714	2187.80952	1249.61404	1142.19048	384.491228	235.157895	359.428571	156.140351
0.2	2591.42857	2179.61905	1122.52632	886.47619	109.894737	149.754386	186.666667	91.2982456
0.04	2668.7619	1920.19048	492.491228	814.47619	110.807018	71.1578947	55.8095238	24.4210526
0.008	2527.14286	1451.42857	101.614035	376.952381	5.8245614	26.245614	43.5238095	10.1052632
0.0016	1630.47619	794.190476	7.64912281	60.4761905	4.77192982	5.54385965	71.4285714	7.22807018
0.00032	297.809524	50.952381	5.19298246	20.1904762	23.7192982	2.94736842	13.3333333	11.0877193
0.000064	46	25.4285714	4.84210526	16	6.10526316	1.12280702	51.2380952	7.57894737
0.0000128	46	110.095238	9.05263158	17.3333333	4.84210526	9.05263158	10.7619048	12.7719298
