## Supplementary material for "The discriminatory power of the T cell receptor": Source data: 191014 IL2 memory.csv

	9V	6V	3Y	6T	4D	4A	5Y	5F
125	1614	1399.14286	1300.67692	388.357143	211.015385	8	49.7142857	73.9076923
25	1597.78571	1577.35714	1058.83077	241.785714	143.2	-2.4615385	26.4285714	19.2615385
5	1597.42857	1534.5	966.092308	163.714286	96.9846154	-4.9230769	37.7857143	0.92307692
1	1709.78571	1536.78571	594.4	85.0714286	67.2	-4.9846154	4.28571429	-7.2615385
0.2	1754.42857	1263.57143	225.476923	63.7142857	32.3692308	-10.215385	-1.5714286	-7.5076923
0.04	1785.92857	970.928571	49.5384615	14.7857143	23.0153846	-1.8461538	1.42857143	-9.4769231
0.008	1483.85714	379.571429	0.8	-4.7142857	-8.5538462	-10.523077	-2.0714286	-7.7538462
0.0016	240.785714	39.2857143	-7.8153846	26.7857143	-10.215385	-9.4769231	-1.4285714	-7.3230769
0.00032	8.85714286	-1.5	-7.6923077	-4.7857143	-9.0461538	-9.7846154	-3.1428571	-8.3692308
0.000064	-3.2142857	-0.8571429	-8.2461538	-7.5714286	-9.1692308	-5.6615385	-3.1428571	-6.6461538
0.0000128	2.78571429	1.28571429	-5.6615385	-1.5	-7.6307692	-6.4	-2.0714286	-3.3230769
