## Supplementary material for "The discriminatory power of the T cell receptor": Source data: 191024 IL2 memory.csv

	9V	6V	3Y	6T	4D	4A	5Y	5F
125	1506.86957	1218.69565	1691.3913	378.086957	244.086957	-20.869565	197.565217	126.086957
25	1488.43478	1159.73913	1544.26087	353.130435	250.869565	-3.2173913	145.565217	11.7391304
5	1381.73913	1324.26087	1456.34783	483.478261	72.0869565	-30.434783	80.3478261	-25.652174
1	1458	900.956522	1172.6087	306.347826	13.4782609	-3.826087	52.5217391	-33.130435
0.2	1702.6087	1159.56522	627.130435	155.043478	-20.173913	-17.913043	4.86956522	-20.434783
0.04	1465.56522	666.695652	157.478261	66	-32.26087	-34	-5.9130435	-13.478261
0.008	924.695652	262	16.6956522	-11.043478	-33.391304	-34.434783	8.08695652	-8.5217391
0.0016	181.043478	13.4782609	-26.956522	-10.347826	-34.26087	-36.434783	-2	-4.5217391
0.00032	4.08695652	30.3478261	-27.130435	5.13043478	-34.695652	-33.478261	15.3043478	-34.086957
0.000064	-13.913043	6.86956522	-28.086957	-14	-32.173913	-32.434783	-11.391304	-32.086957
0.0000128	-8.2608696	23.3913043	-25.391304	-4.3478261	-31.130435	-32.869565	-7.9130435	-28
