## Supplementary material for "The discriminatory power of the T cell receptor": Source data: 190715d1 naive IL2.csv

	9V	6V	3Y	6T	4D	4A	5Y	5F
125	25.2941176	842.058824	2016	1289.26471	1042.9	74.5	66.3235294	64.8
25	742.058824	277.794118	1386.8	806.029412	533.4	7.1	16.4705882	4.5
5	1205.14706	225.588235	1389.1	860.588235	340.4	5.8	55.8823529	-3.6
1	1329.85294	574.264706	1385.1	666.617647	356.7	-1.9	63.8235294	-3.7
0.2	1895.14706	1058.23529	1351.9	664.558824	141.4	-2.6	54.4117647	8.3
0.04	1344.11765	123.235294	609.9	234.852941	70.9	-6.3	58.5294118	-2.1
0.008	1184.26471	433.382353	134	41.9117647	13.1	-3.9	-29.117647	-7.3
0.0016	231.617647	11.6176471	57.8	-27.352941	0.3	-5.7	-25.588235	-5.5
0.00032	-9.1176471	-31.029412	-2.8	-30.735294	-7	-6.2	-27.205882	-7.1
0.000064	-23.529412	-29.117647	13.8	-33.970588	-6.8	-10.4	-23.970588	-7.8
0.0000128	-4.2647059	-27.352941	17.3	-32.352941	-4.5	-4.5	-11.029412	-7
