## Supplementary material for "The discriminatory power of the T cell receptor": Source data: 190715d2 naive IL2.csv

	9V	6V	3Y	6T	4D	4A	5Y	5F
125	758.974359	404.871795	1661.31579	472.948718	337.5	-11.447368	54.2307692	18.6842105
25	727.435897	858.974359	1505.26316	327.051282	165	-31.842105	93.4615385	-38.552632
5	1418.33333	1152.30769	1743.81579	305.128205	126.052632	-58.026316	12.0512821	-53.026316
1	1794.10256	1468.84615	1670	149.487179	89.4736842	-54.736842	-14.358974	-46.710526
0.2	1567.5641	1387.82051	886.447368	105.897436	29.3421053	-59.868421	-30.128205	-50.394737
0.04	1206.79487	854.74359	414.342105	110.641026	-36.447368	-58.289474	-37.051282	-58.026316
0.008	861.282051	414.358974	-18.026316	-30.512821	-19.473684	-59.736842	-35.384615	-58.289474
0.0016	204.74359	25.3846154	-51.578947	-44.615385	-56.315789	-61.052632	-39.102564	-48.947368
0.00032	-34.102564	-40.512821	-54.868421	-46.794872	-59.736842	-57.368421	-42.820513	-59.078947
0.000064	-40.512821	-42.948718	-56.184211	-44.74359	-56.447368	-60	-37.820513	-53.026316
0.0000128	-39.74359	-17.051282	-52.368421	-40	-47.368421	-54.868421	-31.923077	-43.026316
