## Supplementary material for "The discriminatory power of the T cell receptor": Source data: 190715d4 naive IL2.csv

	9V	6V	3Y	6T	4D	4A	5Y	5F
125		555.208333	1316.76471	609.375	369.803922	24.0196078	36.1458333	12.5490196
25	1001.77083	537.291667	1230.88235	674.270833	231.568627	-7.3529412	16.4583333	-3.7254902
5	1491.77083	1009.58333	1308.43137	457.395833	204.117647	-8.627451	63.5416667	-9.4117647
1	1520.625	1073.22917	1168.03922	354.0625	139.509804	-9.1176471	4.0625	-8.8235294
0.2	1655.20833	893.333333	538.823529	258.229167	80.7843137	-8.4313725	-10.520833	-8.3333333
0.04	1627.29167	893.75	315.098039	69.8958333	14.0196078	-10.490196	-10.625	-7.6470588
0.008	823.958333	258.229167	30.3921569	4.79166667	-5.4901961	-9.9019608	-7.6041667	-8.627451
0.0016	116.770833	16.875	9.01960784	-15.520833	-7.0588235	-8.9215686	-7.8125	-9.1176471
0.00032	-7.7083333	-12.8125	-8.4313725	-16.666667	-9.9019608	-10.490196	-8.9583333	-7.745098
0.000064	-7.2916667	-13.541667	-6.6666667	-15.416667	-10.588235	-11.960784	-4.7916667	-9.6078431
0.0000128	-6.875	-12.291667	-2.0588235	-13.229167	-8.4313725	-9.7058824	-5.4166667	-9.6078431
