## Supplementary material for "The discriminatory power of the T cell receptor": Source data: 181022 Tetramer gMFI +CD58.csv

	9V	6V	3Y	6T	4D	4A	5Y	5F
250	177	255	337	360	402	491	542	556
83.3	155	209	240	303	320	422	484	529
27.8	161	185	224	342	339	460	459	516
9.26	188	243	326	402	456	493	473	529
3.09	239	332	370	455	470	477	487	552
1.03	306	346	412	492	494	512	481	551
0.206	378	411	470	510	487	536	520	563
0.0412	445	487	515	529	516	565	532	561
0.00823	472	488	510	528	559	579	553	574
1.65E-03	505	529	571	538	560	582	560	573
3.29E-04	510	551	572	517	551	590	563	547
0.00E+00	539	576	556	561	547	559	564	581
