## Supplementary material for "The discriminatory power of the T cell receptor": Source data: 181022 Tetramer gMFI +ICAM1.csv

	9V	6V	3Y	6T	4D	4A	5Y	5F
250	135	167	197	264	352	462	476	521
83.3	135	160	195	334	318	480	482	505
27.8	153	184	261	394	385	504	503	516
9.26	220	271	346	452	427	494	460	519
3.09	291	347	403	495	497	522	532	542
1.03	357	392	451	527	532	554	525	593
0.206	431	490	498	544	529	595	559	551
0.0412	503	516	551	557	574	590	567	553
0.00823	482	540	548	568	581	562	543	574
1.65E-03	521	529	561	554	580	584	550	565
3.29E-04	516	553	564	581	542	572	551	528
0.00E+00	533	571	570	591	562	584	545	558
