## Supplementary material for "The discriminatory power of the T cell receptor": Source data: 181022 Tetramer gMFI pMHC.csv

	9V	6V	3Y	6T	4D	4A	5Y	5F
250	146	197	255	355	360	463	501	535
83.3	174	225	296	451	398	508	506	549
27.8	209	299	410	522	473	536	517	550
9.26	338	419	471	539	538	541	470	548
3.09	421	501	513	536	533	508	536	519
1.03	501	529	520	560	547	538	537	544
0.206	525	538	543	515	533	547	515	529
0.0412	521	539	540	547	552	542	524	543
0.00823	537	549	546	543	536	547	541	537
1.65E-03	555	529	540	542	551	542	550	542
3.29E-04	538	532	550	564	559	557	553	522
0.00E+00	557	530	556	563	559	545	564	529
