## Supplementary material for "The discriminatory power of the T cell receptor": Source data: 181120 Tetramer gMFI +CD58.csv

	9V	6V	3Y	6T	4D	4A	5Y	5F
250	59	109	127	199	221	329	394	447
83.3	55.5	75.7	104	136	158	281	275	460
27.8	60.1	81.5	103	198	199	274	350	356
9.26	83.4	119	141	224	224	295	365	385
3.09	133	167	190	265	253	346	400	461
1.03	194	199	244	291	284	412	395	476
0.206	253	264	283	337	343	439	442	486
0.0412	290	305	355	370	403	461	495	504
0.00823	355	367	381	432	459	476	518	488
1.65E-03	395	411	454	505	524	490	502	481
3.29E-04	424	493	509	488	520	510	496	518
0.00E+00	472	470	542	524	508	493	520	495
