## Supplementary material for "The discriminatory power of the T cell receptor": Source data: 181120 Tetramer gMFI +ICAM1.csv

	9V	6V	3Y	6T	4D	4A	5Y	5F
250	66.2	130	160	229	274	422	409	445
83.3	63.8	97.9	123	164	154	331	434	421
27.8	73.6	141	114	205	206	326	341	428
9.26	83.2	129	169	246	253	388	355	433
3.09	135	171	223	300	273	372	371	449
1.03	190	221	262	317	311	420	418	535
0.206	259	322	328	394	371	457	449	522
0.0412	327	429	411	447	420	518	513	508
0.00823	385	442	455	498	486	493	520	546
1.65E-03	424	495	515	530	532	520	559	484
3.29E-04	533	546	551	507	542	496	440	488
0.00E+00	511	552	513	529	512	486	492	471
