## Supplementary material for "The discriminatory power of the T cell receptor": Source data: 181120 Tetramer gMFI pMHC.csv

	9V	6V	3Y	6T	4D	4A	5Y	5F
250	66.2	114	136	183	216	339	409	445
83.3	63.8	120	154	267	241	387	434	421
27.8	73.6	160	224	355	344	441	341	428
9.26	159	279	341	419	466	457	355	433
3.09	265	400	447	514	490	485	371	449
1.03	363	452	490	448	422	500	418	535
0.206	472	488	468	483	484	478	449	522
0.0412	488	503	524	479	506	505	513	508
0.00823	454	471	496	484	492	516	520	546
1.65E-03	468	481	464	491	500	520	559	484
3.29E-04	468	483	467	496	506	496	440	488
0.00E+00	437	448	434	480	439	486	492	471
