## Supplementary material for "The discriminatory power of the T cell receptor": Source data: 181203 Tetramer gMFI +CD58.csv

	9V	6V	3Y	6T	4D	4A	5Y	5F
250	222	306	408	508	495	614	611	646
83.3	217	270	337	446	435	586	600	626
27.8	269	293	332	437	459	565	567	608
9.26	325	393	417	493	548	596	581	622
3.09	433	438	483	586	556	616	599	619
1.03	469	484	553	615	611	613	612	654
0.206	521	514	587	629	628	651	660	649
0.0412	554	558	625	674	654	692	658	665
0.00823	559	604	651	649	700	660	686	662
0.00165	586	620	665	707	692	672	678	652
0.000329	611	637	679	671	686	668	660	654
0.00E+00	625	669	678	680	682	661	659	630
