## Supplementary material for "The discriminatory power of the T cell receptor": Source data: 181203 Tetramer gMFI +ICAM1.csv

	9V	6V	3Y	6T	4D	4A	5Y	5F
250	367	338	406	481	474	543	570	592
83.3	357	292	324	363	408	497	499	534
27.8	302	387	401	425	451	573	546	565
9.26	455	465	448	515	556	623	598	619
3.09	445	507	471	487	521	609	561	624
1.03	489	498	513	535	572	640	620	630
0.206	520	528	587	627	644	645	624	638
0.0412	560	606	612	653	688	646	648	653
0.00823	591	594	663	706	704	656	652	647
0.00165	631	625	679	685	705	671	662	638
0.000329	624	616	669	692	698	670	649	641
0.00E+00	614	621	653	645	667	644	626	639
