## Supplementary material for "The discriminatory power of the T cell receptor": Source data: 181203 Tetramer gMFI pMHC.csv

	9V	6V	3Y	6T	4D	4A	5Y	5F
250	220	275	344	436	457	574	644	649
83.3	237	272	350	454	463	612	658	666
27.8	307	349	439	559	556	662	689	677
9.26	424	482	616	669	700	716	701	698
3.09	544	633	694	706	721	727	703	671
1.03	585	651	710	693	712	728	701	680
0.206	635	668	719	691	719	710	710	694
0.0412	639	669	715	708	731	731	709	716
0.00823	651	692	707	709	733	726	703	686
0.00165	637	670	724	692	737	725	718	700
0.000329	631	673	704	683	711	699	697	681
0.00E+00	623	689	694	697	702	707	672	671
