## Supplementary material for "The discriminatory power of the T cell receptor": Source data: 200206 Tetramer gMFI +CD58.csv

	9V	6V	3Y	6T	4D	4A	5Y	5F
150	2563	3078	3516	4522	5023	6595	6813	7814
50	2235	3164	3729	5180	4915	6162	7458	7757
16.7	3686	4576	4451	6503	6500	7965	9045	8054
5.56	4513	5236	5402	6635	6332	6838	7490	8047
1.85	6140	6793	7321	7624	7510	7585	9326	9103
0.617	6952	7387	7113	7907	7205	7745	8963	9177
0.123	7331	7669	7107	8692	7791	8927	9000	9358
0.0247	8366	10047	9066	10213	9736	9659	9980	9677
0.00494	8687	10121	9324	10416	9375	9511	9138	8925
0.000988	9667	10236	9874	10310	10020	9642	9614	9119
0.000198	10514	10481	10259	10158	9800	9808	8845	8124
0.00E+00	9850	10777	10698	10843	9918	10364	9961	9929
