## Supplementary material for "The discriminatory power of the T cell receptor": Source data: 200206 Tetramer gMFI +ICAM1.csv

	9V	6V	3Y	6T	4D	4A	5Y	5F
150	2027	2654	3266	4188	4605	6084	6486	6536
50	2725	4174	4995	6407	6306	7417	8005	7513
16.7	3969	5402	6186	6692	6903	7931	8708	7991
5.56	4913	6126	6184	6524	6641	7424	8184	7983
1.85	6275	7032	6585	7376	7512	8756	8992	7904
0.617	6553	7602	6688	7989	8148	8639	8473	8257
0.123	6398	7143	7030	8318	8050	7714	7872	7778
0.0247	7592	9437	8764	8826	8999	8567	8931	8115
0.00494	7705	8598	7566	7960	7839	7992	8292	7725
0.000988	8631	8766	8355	8876	8685	8260	8362	8060
0.000198	8936	9472	8829	8949	8866	8867	8852	8645
0.00E+00	9138	9509	10017	9065	8970	9263	9528	8654
