## Supplementary material for "The discriminatory power of the T cell receptor": Source data: 200206 Tetramer gMFI pMHC.csv

	9V	6V	3Y	6T	4D	4A	5Y	5F
150	1871	3276	4574	6387	6205	7584	8778	8867
50	2423	5131	6640	9094	9083	10508	10578	10329
16.7	4936	7919	9045	10690	10470	11364	11262	11067
5.56	6919	8104	9539	9282	9503	9286	9328	9255
1.85	9267	11470	12070	11461	11668	10935	10864	10178
0.617	11088	10290	11236	11313	10170	9903	9514	9626
0.123	11189	9206	10717	10921	9733	9611	9546	8778
0.0247	11075	12661	12266	11801	11097	11714	10625	9862
0.00494	10579	11566	11222	11602	10761	10615	9433	9240
0.000988	11325	10525	11251	10566	9727	9793	9164	9168
0.000198	11788	9777	11087	10408	9692	9677	8981	8724
0.00E+00	8913	11361	10779	11092	10801	10546	9960	9802
