## Supplementary material for "The discriminatory power of the T cell receptor": Source data: 180712c2 1G4wt.csv

	FC2	FC3	FC4
	NYE 9V	NYE 9V	NYE 9V
1.89	249.475	194.49	130.36
3.75	379.375	296.39	200.76
7.47	548.375	430.29	292.16
15.08	760.27	600.32	399.49
30.29	951.37	755.12	496.89
31.1	970.65	770.435	503.98
61.8	1151.35	916.635	591.88
118.7	1337.225	1063.445	676.455
1.887240759	225.225	175.545	123.255
W6/32 binding (RU)
