## Supplementary material for "The discriminatory power of the T cell receptor": Source data: 180807c2 1G4wt.csv

	FC2	FC3	FC4
	NYE 6V	NYE 9V	NYE 9V
0.486518901	59.14	154.42	156.52
0.973037801	106.19	254.32	261.09
1.982281661	181.79	392.17	407.17
4.041501194	295.115	567.29	593.23
8.087528145	450.475	765.26	805.52
16.46923051	650.555	987.68	1046.665
31.96994897	865.815	1190.08	1269.545
65.73662356	1110.28	1401.555	1502.71
0.486518901	56.04	142.785	145.28
W6/32 binding (RU)	324.7	287.3	308.8
