## Supplementary material for "The discriminatory power of the T cell receptor": Source data: 180808c1 1G4wt.csv

	FC2	FC3	FC4
	NYE 3A	NYE 3A	NYE 6V
0.450312843	75.905	131.82	39.57
0.900625686	128.705	223.72	71.47
2.000384689	202.605	353.12	122.37
4.100336037	298.065	524.83	200.475
8.182569046	394.665	710.93	303.375
16.39229264	493.31	914.84	427.005
33.3955625	576.71	1105.14	561.605
63.7226616	650.935	1286.215	691.915
0.450312843	73.035	124.315	39.615
W6/32 binding (RU)	121.1	271.9	174.7
