## Supplementary material for "The discriminatory power of the T cell receptor": Source data: 180808c2 1G4wt.csv

	FC3	Fc4
	NYE 6V	NYE 3A
0.900625686	95.155	242.705
2.000384689	164.275	385.465
4.100336037	267.28	573.89
8.182569046	405.02	783.7
16.39229264	574.775	1021.475
33.3955625	761.835	1245.345
63.7226616	958.77	1479.84
0.450312843	52.2	135.51
W6/32 binding (RU)	262	328.6
