## Supplementary material for "The discriminatory power of the T cell receptor": Source data: 180817c1 1G4wt.csv

	FC2	FC3	FC4
	NYE 3A	NYE 6V	NYE 9V
1.39845898	235.7	96.67	259.075
2.615887671	365.7	164.1	393.665
5.118631411	527.47	263.18	557.645
10.16032495	720.625	395.745	747.46
19.06248939	903.565	554.425	926.52
23.2397633	947.89	587.9	967.49
39.12064537	1063.2	709.9	1079.26
65.80903567	1194.365	847.275	1203.785
1.39845898	224.055	92.745	244.505
W6/32 binding (RU)	244.6	224.1	238
