## Supplementary material for "The discriminatory power of the T cell receptor": Source data: 180820c1b2 1G4wt.csv

	FC2	FC3	FC4
	NYE 9V	NYE 3A	NYE 6V
0.603057149	65.905	47.445	11.115
0.923254472	111.185	82.525	20.655
2.412228596	179.215	137.055	36.515
4.937601122	272.605	214.69	62.95
9.979294661	375.545	304.35	102.74
19.81829085	482.1	399.11	156.885
39.87192107	571.09	483.79	222.155
77.83849835	644.895	558.45	290.57
0.603057149	63.355	45.16	10.87
W6/32 binding (RU)	116	106	76.02
