## Supplementary material for "The discriminatory power of the T cell receptor": Source data: 180912c1 1G4wt.csv

	FC4
	NYE 4D
0.540827987	10.54
1.081655975	19.14
2.443908897	35.94
4.887817793	68.625
9.956665875	126.625
19.58295147	228.21
40.12536347	391.51
79.67143003	626.33
0.540827987	10.03
W6/32 binding (RU)	406.7
