## Supplementary material for "The discriminatory power of the T cell receptor": Source data: 180912c2 1G4wt.csv

	FC2	FC4
	NYE 4D	NYE 4A
0.540827987	9.22	4.315
1.081655975	17.15	7.465
2.443908897	32.4	14.215
4.887817793	61.125	27.265
9.956665875	113.445	51.715
19.58295147	202.65	96.705
40.12536347	341.65	173.965
79.67143003	540.91	298.95
0.540827987	8.02	3.15
W6/32 binding (RU)	304.8	252
