## Supplementary material for "The discriminatory power of the T cell receptor": Source data: 181009c1 1G4wt.csv

	FC2	FC3
	NYE 4A	NYE 4D
0.540827989	2.745	6.645
1.081655979	5.705	13.505
2.443908906	11.245	26.195
4.887817813	21.695	50.325
9.956665915	41.405	92.955
19.58295155	78.075	167.94
40.12536364	139.685	281.81
0.540827989	2.77	6.74
W6/32 binding (RU)	194.4	239.3
