## Supplementary material for "The discriminatory power of the T cell receptor": Source data: 181010c1 1G4wt.csv

	FC2	FC3	FC4
	NYE 9V	NYE 5Y	NYE 6T
0.1943247	58.05	0.115	2.025
0.388649401	106.25	1.035	4.395
0.751275698	181.65	2.175	8.815
1.606643812	292.115	4.54	16.895
3.358111854	443.815	9.14	32.865
4.471448129	621.68	18.81	61.895
13.47770499	803.48	35.28	111.455
27.64060962	984.3	66.2	197.33
0.1943247	56.2	0.28	2.24
W6/32 binding (RU)	233.5	214.5	247.1
