## Supplementary material for "The discriminatory power of the T cell receptor": Source data: 181027c2 1G4wt.csv

	FC2	FC3	FC4
	NYE 9V	NYE 4D	NYE 6V
0.859328151	164.18	8.505	84.745
1.737890771	259.74	18.325	148.515
3.398843669	383.81	35.125	247.165
6.435626761	544.54	65.98	390.17
13.37361257	690.38	122.68	561.26
26.19055701	859.575	215.91	765.84
47.72410984	980.575	358.67	970.47
87.35616578	1105.59	527.34	1157.715
0.859328151	147.34	9.18	80.125
W6/32 binding (RU)	236.6	331.4	302.3
