## Supplementary material for "The discriminatory power of the T cell receptor": Source data: 181028c1 1G4wt.csv

	FC2	FC3
	NYE 6T	NYE 4A
3.643234559	25.335	14.9
5.209146555	36.095	19.4
8.318341763	52.145	27.81
13.02512927	74.035	40.13
20.49262867	106.875	59.42
30.33615062	149.57	86.205
47.50687349	210.54	127.355
66.47432198	265.54	165.69
3.643234559	23.37	12.52
W6/32 binding (RU)	221.1	201
