## Supplementary material for "The discriminatory power of the T cell receptor": Source data: 181029c1 1G4wt.csv

	FC2	FC3	FC4
	NYE 5F	NYE 5Y	NYE 6T
3.415438112	4.44	10.23	46.935
5.123157168	7.09	16.47	67.035
7.888394827	10.88	24.54	97.725
11.93442178	15.11	35.35	138.915
18.5646561	21.56	51.39	191.115
28.67519772	30.295	73.83	264.26
42.06238756	43.705	107.12	362.75
63.71813584	61.575	149.965	475.995
3.415438112	4.575	10.425	44.965
W6/32 binding (RU)	393	342	411.8
