## Supplementary material for "The discriminatory power of the T cell receptor": Source data: 181030c2 1G4wt.csv

	FC2	FC3
	NYE 3Y	NYE 4A
3.415438112	87.61	18.055
5.123157168	124.1	26.745
7.888394827	166.07	38.035
11.93442178	229.76	57.155
18.5646561	303.2	83.105
28.67519772	388.71	119.39
42.06238756	492.69	171.76
63.71813584	601.95	238.5
3.415438112	84.78	17.33
W6/32 binding (RU)	246.3	337
