## Supplementary material for "The discriminatory power of the T cell receptor": Source data: 181105c1 1G4wt.csv

	FC2	FC3
	NYE 3Y	NYE 6T
3.475781542	28.785	21.065
5.290610185	38.625	28.565
7.901972099	52.185	40.565
11.77602028	68.69	57.245
17.37438195	89.32	80.235
26.74269939	112.525	109.89
39.09801659	140.435	150.31
56.65795458	167.89	193.64
3.475781542	26.35	19.12
W6/32 binding (RU)		159.8
