## Supplementary material for "The discriminatory power of the T cell receptor": Source data: 190124c1 1G4wt.csv

	FC4
	NYE 9V
3.280433842	315.645
5.383105433	398.815
7.896108505	488.375
12.50069313	578.905
17.93924876	662.545
26.89556509	741.84
40.04391656	808.49
57.47302348	835.785
3.280433842	297.915
W6/32 binding (RU)	136.2
