## Supplementary material for "The discriminatory power of the T cell receptor": Source data: 200707c1 1G4wt.csv

	FC3	FC4
	NYE 5F	NYE 3Y
0.88	1.705	24.335
1.56	2.425	38.295
2.54	4.205	62.765
4.12	6.64	99.275
7.44	10.5	152.345
12.08	16.25	226.79
20.87	23.85	317.52
35.81	40.545	440.045
0.88	1.525	22.755
W6/32 binding (RU)	211.1	240.9
