## Supplementary material for "The discriminatory power of the T cell receptor": Source data: 180910c1 A6wt.csv

	FC2	FC3	FC4
	Tax WT	Tax WT	Tax 7R
0.457464151	207.2	275.5	61.51
0.914928303	312.6	413.9	96.73
1.829856606	440.8	581	154.6
3.659713212	585.4	767.4	245
7.319426423	726	949.9	365.3
14.63885285	852.2	1115.1	509.9
29.27770569	956.1	1255.2	672
0.228732076	117.2	158.9	31.19
W6/32 binding (RU)	153	270.1	245.5
