## Supplementary material for "The discriminatory power of the T cell receptor": Source data: 180919c1 A6wt.csv

	FC2
	Tax 7R
0.235108849	37.8
0.470217697	80.04
9.204733229	539.14
7.048829446	469.28
14.37269189	650.78
27.82269244	834.465
44.8481219	957.465
113.1361524	1159.19
0.235108849	36.21
W6/32 binding (RU)	344.9
