## Supplementary material for "The discriminatory power of the T cell receptor": Source data: 180920c2 A6wt.csv

	FC2	FC3	FC4
	Tax 1V	Tax 5H	Tax 8A
0.307656194	52.095	9.15	1.14
0.615312388	93.155	16.64	1.57
1.082387907	163.335	31.52	2.38
2.422064744	269.155	60.125	5.45
5.593816194	420.155	115.395	11.98
12.11919575	599.7	205.965	24.705
27.71622806	809.8	354.565	58.715
57.8678289	988.215	517.805	121.1
0.307656194	41.515	6.975	1.29
W6/32 binding (RU)	236.6	228.2	321.3
