## Supplementary material for "The discriminatory power of the T cell receptor": Source data: 180920c3 A6wt.csv

	FC3	FC4
	Tax 8A	Tax 1A
0.307656194	2.295	105.22
0.615312388	3.815	181.32
1.082387907	7.005	285.52
2.422064744	13.85	417.92
5.593816194	25.97	568.02
12.11919575	47.25	724.64
27.71622806	85.64	872.74
57.8678289	151.275	1002.525
0.307656194	2.775	103.225
W6/32 binding (RU)	348.4	256.4
