## Supplementary material for "The discriminatory power of the T cell receptor": Source data: 180920c4 A6wt.csv

	FC2	FC3	FC4
	Tax 1A	Tax 1V	Tax 5H
0.307656194	159.42	96.63	17.945
0.615312388	279.12	175.43	35.345
1.082387907	445.82	293.83	66.545
2.422064744	668.29	463.86	124.135
5.593816194	933.09	677.16	220.435
12.11919575	1219.15	917.305	365.44
27.71622806	1498.55	1156.705	555.04
57.8678289	1757.105	1383.705	779.585
0.307656194	155.605	93.805	17.485
W6/32 binding (RU)	477.5	339.2	354.8
