## Supplementary material for "The discriminatory power of the T cell receptor": Source data: 181009c2 A6wt.csv

	FC2	FC3	FC4
	Tax WT	Tax 1A	Tax 1V
0.385933393	124.59	102.415	52.03
0.603298178	189.99	176.715	93.13
1.543733573	263.69	282.015	157.43
3.495580619	336.255	415.24	244.295
7.368222599	399.855	564.54	350.395
14.50577237	448.06	710.86	458
29.04703286	479.86	836.66	556
55.5965887	496.375	934.685	631.185
0.385933393	119.875	99.085	50.085
W6/32 binding (RU)	82.3	234.1	145.9
