## Supplementary material for "The discriminatory power of the T cell receptor": Source data: 181027c1 A6wt.csv

	FC2	FC3
	Tax WT	Tax 1A
0.400350445	129.035	59.575
58.18944006	606.435	574.335
28.32839827	561.235	504.035
13.88916614	507.555	424.285
6.858080758	437.755	331.985
3.273779818	359.445	244.195
1.601401781	273.145	162.995
0.800700891	190.77	100.045
0.400350445	123.17	57.925
W6/32 binding (RU)	89.9	126.6
