## Supplementary material for "The discriminatory power of the T cell receptor": Source data: 181114c1 A6wt.csv

	FC4
	Tax WT
3.278215834	851.6
5.026006144	955.1
7.7009238	1056.6
11.38281709	1148.105
17.46459505	1233.005
26.27895887	1306.425
39.25874172	1367.925
58.87480454	1420.35
3.278215834	825.25
W6/32 binding (RU)	299.3
