## Supplementary material for "The discriminatory power of the T cell receptor": Source data: 181115c1 A6wt.csv

	FC2	FC3
	Tax 6V	Tax 7H
0.432511561	42.285	10.025
1.011411651	77.965	19.735
1.95295605	139.655	39.175
3.912566124	232.015	75.585
7.763028025	357.685	137.885
15.46838784	507.63	237.425
31.6908984	671.3	384.375
61.85137128	823.13	566.52
0.432511561	40.63	10.09
W6/32 binding (RU)	258.6	325.3
