## Supplementary material for "The discriminatory power of the T cell receptor": Source data: 181115c2 A6wt.csv

	FC3	FC4
	Tax 5F	Tax 8A
0.432511561	260.865	1.905
1.011411651	435.375	3.705
1.95295605	607.455	6.645
3.912566124	779.795	12.12
7.763028025	935.875	22.98
15.46838784	1056.105	42.34
31.6908984	1146.985	78.74
61.85137128	1212.48	146.49
0.432511561	278.64	2.41
W6/32 binding (RU)	215.4	352.9
