## Supplementary material for "The discriminatory power of the T cell receptor": Source data: 181119c1 A6wt.csv

	FC2	FC3
	Tax 5W	Tax 4A
0.426273414	122.13	8.465
0.758558738	210.83	16.335
1.893069834	337.83	31.635
3.8504619	505.08	60.2
7.558971288	692.18	110.25
15.16230274	890.625	195.055
30.85249138	1077.325	327.395
61.12830067	1239.275	512.885
0.432511561	118.675	8.245
W6/32 binding (RU)	267.7	337.2
