## Supplementary material for "The discriminatory power of the T cell receptor": Source data: 181206c1 A6wt.csv

	FC2	FC3	FC4
	Tax 1M	Tax 7T	Tax 8F
0.274206131	77.86	160.365	11.42
0.600194886	147.48	280.635	24.79
1.214359384	258.86	447.725	51.6
2.856794313	416.735	655.44	103.585
6.205986404	603.295	879.35	194.015
13.56977299	809.1	1103.435	336.965
28.37275843	1004.92	1301.585	530.845
62.57887791	1182.35	1465.17	764.21
0.130429747	38.81	83.44	5.46
W6/32 binding (RU)	276.2	311.2	336.7
