## Supplementary material for "The discriminatory power of the T cell receptor": Source data: 181211c1 A6wt.csv

	FC2	FC4
	Tax 7H	Tax 8F
1.450577237	73.085	60.165
2.338953498	106.775	89.665
3.766177596	152.915	131.375
5.766820818	213.54	188.26
9.027292589	289.56	263.67
13.83149793	380.68	358.935
21.37716117	479.41	468.685
33.94439454	590.72	600.28
1.450577237	71.75	59.57
W6/32 binding (RU)	241.2	343.7
