## Supplementary material for "The discriminatory power of the T cell receptor": Source data: 190115c1 A6wt.csv

	FC2	FC3
	Tax 4A8A	Tax 5H8A
4.44322454	2.9	4.035
6.590810793	4.27	5.565
10.03426822	5.9	7.785
15.15786672	8.39	11.28
22.78337825	12	15.98
33.83903916	17.46	23.34
51.36019341	25.21	33.63
76.36601568	36.63	49.41
4.44322454	2.53	3.49
W6/32 binding (RU)	281.1	287.3
