## Supplementary material for "The discriminatory power of the T cell receptor": Source data: 190124c2 A6wt.csv

	FC3	FC4
	Tax 4A8A	Tax 5H8A
3.136263322	9.215	4.34
5.039314192	10.085	5.05
7.323862439	11.525	6.81
11.28522474	17.45	9.36
16.79475663	20.67	12.98
25.53814419	29.08	18.38
38.51792705	33.35	26.25
58.32030254	44.38	38.41
3.136263322	3.12	2.2
W6/32 binding (RU)	296.8	355.2
