## Supplementary material for "The discriminatory power of the T cell receptor": Source data: 190125c1 A6wt.csv

	FC3	FC4
	Tax 7R	Tax 4A
0.319193299	40.86	5.855
0.674180134	79.15	11.735
1.42396114	142.43	23.485
2.981002761	238.115	45.72
6.631843941	379.605	87.86
14.17750718	557.535	163.08
29.37529804	746.805	279.09
59.71321156	933.945	444.22
0.319193299	39.545	5.47
W6/32 Bmax (RU)	352.6	360.5
