## Supplementary material for "The discriminatory power of the T cell receptor": Source data: 190125c2 A6wt.csv

	FC2	FC4
	Tax 7H	Tax 5H
0.237185177	8.49	10.025
0.499360858	15.65	18.315
1.051335795	30.25	34.975
2.169211831	57.41	65.5
5.172394672	104.75	118.77
10.36696942	190.775	213.99
21.59008994	332.995	368.74
43.01161127	530.39	578.125
0.237185177	8.02	9.525
W6/32 binding (RU)	344.4	335.9
