## Supplementary material for "The discriminatory power of the T cell receptor": Source data: 190207c1 A6wt.csv

	FC4
	Tax 4A8A
3.130718302	4.995
4.817513391	5.745
7.399274711	7.605
11.60461789	10.665
16.82802675	14.045
25.75550898	19.895
37.30689468	27.205
56.91852148	38.585
3.130718302	4.055
W6/32 binding (RU)	271.6
