## Supplementary material for "The discriminatory power of the T cell receptor": Source data: 190207c2 A6wt.csv

	FC2	FC4
	Tax 4A	Tax 7H
0.40445376	5.63	6.85
0.80890752	10.67	13.01
1.647536348	19.96	24.37
3.176187466	36.04	44.74
6.567521709	66.93	81.02
12.91546062	120.13	141.305
25.97730978	207	234.475
51.33357731	335.955	363.63
0.40445376	5.195	6.28
W6/32 binding (RU)	221	197.8
