## Supplementary material for "The discriminatory power of the T cell receptor": Source data: 200619c1 A6wt.csv

	FC2	FC3	FC4
	Tax 5F	Tax 8F	Tax 5H8A
1.6	285.4	23.43	-0.045
2.42	364.38	33.98	0.255
3.79	454.13	48.89	0.355
5.64	550.275	70.21	0.375
8.52	645.865	98.4	1.225
12.46	734.41	133.22	2.06
18.41	828.26	182.51	5.26
29.1	928.315	253.205	14.745
1.6	273.315	22.305	0.385
W6/32 binding (RU)	204.3	211.1	240.9
